# Systematic evaluation of chromosome conformation capture assays

**DOI:** 10.1101/2020.12.26.424448

**Authors:** Betul Akgol Oksuz, Liyan Yang, Sameer Abraham, Sergey V. Venev, Nils Krietenstein, Krishna Mohan Parsi, Hakan Ozadam, Marlies E. Oomen, Ankita Nand, Hui Mao, Ryan MJ Genga, Rene Maehr, Oliver J. Rando, Leonid A. Mirny, Johan Harmen Gibcus, Job Dekker

**Author notes:** contributed equally (Betul Akgol Oksuz, Liyan Yang).

## Abstract

Chromosome conformation capture (3C)-based assays are used to map chromatin interactions genome-wide. Quantitative analyses of chromatin interaction maps can lead to insights into the spatial organization of chromosomes and the mechanisms by which they fold. A number of protocols such as in situ Hi-C and Micro-C are now widely used and these differ in key experimental parameters including cross-linking chemistry and chromatin fragmentation strategy. To understand how the choice of experimental protocol determines the ability to detect and quantify aspects of chromosome folding we have performed a systematic evaluation of experimental parameters of 3C-based protocols. We find that different protocols capture different 3D genome features with different efficiencies. First, the use of cross-linkers such as DSG in addition to formaldehyde improves signal-to-noise allowing detection of thousands of additional loops and strengthens the compartment signal. Second, fragmenting chromatin to the level of nucleosomes using MNase allows detection of more loops. On the other hand, protocols that generate larger multi-kb fragments produce stronger compartmentalization signals. We confirmed our results for multiple cell types and cell cycle stages. We find that cell type-specific quantitative differences in chromosome folding are not detected or underestimated by some protocols. Based on these insights we developed Hi-C 3.0, a single protocol that can be used to both efficiently detect chromatin loops and to quantify compartmentalization. Finally, this study produced ultra-deeply sequenced reference interaction maps using conventional Hi-C, Micro-C and Hi-C 3.0 for commonly used cell lines in the 4D Nucleome Project.
