## Supplemental Table 1 for "Systematic evaluation of chromosome conformation capture assays"

### Sheet: Hi-C_and_Micro-C
Matrix Datasets
Experiment_name	Experiment_type	Short_experiment_name	Biological_rep	Technical_rep	Cell_Type	Cell_cycle_stage	Enzyme	Crosslinker	total_non_duplicated_valid_pairs	number_of_cis_valid_apirs	cis_ratio	!Sample_description = Experiment 4DN accession
U54-END-DSG-DdeI-20161031-R1-T1	Hi-C	END-FA+DSG-DdeI	1	1	H1-Derived Endoderm(DE)	Non-Syncronized	DdeI	FA+DSG	205924091	134138539	65.1398	4DNEXGQTF6GX
U54-END-DSG-DpnII-20190711-R2-T1	Hi-C	END-FA+DSG-DpnII	1	1	H1-Derived Endoderm(DE)	Non-Syncronized	DpnII	FA+DSG	210572905	151943203	72.1571	4DNEXLSE8I9F
U54-END-DSG-HindIII-20161206-R1-T1	Hi-C	END-FA+DSG-HindIII	1	1	H1-Derived Endoderm(DE)	Non-Syncronized	HindIII	FA+DSG	229896147	164696856	71.6397	4DNEXML4UEI5
U54-END-DSG-MNase-20170508-R1-T1	Micro-C	END-FA+DSG-Mnase	1	1	H1-Derived Endoderm(DE)	Non-Syncronized	MNase	FA+DSG	189326455	154461467	81.5847	4DNEXYOKS2Q9
U54-END-EGS-DdeI-20161219-R1-T1	Hi-C	END-FA+EGS-DdeI	1	1	H1-Derived Endoderm(DE)	Non-Syncronized	DdeI	FA+EGS	163609737	130469461	79.7443	4DNEXW481RNF
U54-END-EGS-DpnII-20170119-R2-T1	Hi-C	END-FA+EGS-DpnII	1	1	H1-Derived Endoderm(DE)	Non-Syncronized	DpnII	FA+EGS	186302452	151497006	81.3178	4DNEXZX5SXU3
U54-END-EGS-HindIII-20161219-R1-T1	Hi-C	END-FA+EGS-HindIII	1	1	H1-Derived Endoderm(DE)	Non-Syncronized	HindIII	FA+EGS	174413205	137515283	78.8445	4DNEXYNR65K2
U54-END-EGS-MNase-20170508-R1-T1	Micro-C	END-FA+EGS-Mnase	1	1	H1-Derived Endoderm(DE)	Non-Syncronized	MNase	FA+EGS	179727994	146231786	81.3628	4DNEXBNTOKDI
U54-END-FA-DdeI-20161118-R1-T1	Hi-C	END-FA-DdeI	1	1	H1-Derived Endoderm(DE)	Non-Syncronized	DdeI	FA	186429934	107921572	57.8885	4DNEX9DK757I
U54-END-FA-DpnII-20170119-R2-T1	Hi-C	END-FA-DpnII	1	1	H1-Derived Endoderm(DE)	Non-Syncronized	DpnII	FA	178823010	103638144	57.9557	4DNEX281COZ4
U54-END-FA-HindIII-20160311-R1-T1	Hi-C	END-FA-HindIII	1	1	H1-Derived Endoderm(DE)	Non-Syncronized	HindIII	FA	211056400	137365408	65.0847	4DNEXGQDKD1Y
U54-END-FA-MNase-20170508-R1-T1	Micro-C	END-FA-Mnase	1	1	H1-Derived Endoderm(DE)	Non-Syncronized	MNase	FA	138646531	94018758	67.8118	4DNEXVCM43FD
U54-ESC-DSG-DdeI-20161014-R1-T1	Hi-C	H1-hESC-FA+DSG-DdeI	1	1	Human Emryonic Stem Cells (H1-hESC)	Non-Syncronized	DdeI	FA+DSG	159048920	111063786	69.83	4DNEXGYGE5BH
U54-ESC-DSG-DpnII-20160722-R1-T1	Hi-C	H1-hESC-FA+DSG-DpnII	1	1	Human Emryonic Stem Cells (H1-hESC)	Non-Syncronized	DpnII	FA+DSG	152477256	114504941	75.0964	4DNEXPENVNQD
U54-ESC-DSG-HindIII-20161206-R1-T1	Hi-C	H1-hESC-FA+DSG-HindIII	1	1	Human Emryonic Stem Cells (H1-hESC)	Non-Syncronized	HindIII	FA+DSG	240405140	165348847	68.7792	4DNEXSZZEHXT
U54-ESC-DSG-MNase-20170508-R2-T1	Micro-C	H1-hESC-FA+DSG-Mnase	1	1	Human Emryonic Stem Cells (H1-hESC)	Non-Syncronized	MNase	FA+DSG	191222360	174297800	91.1493	4DNEX8M8ALDF
U54-ESC-EGS-DdeI-20161118-R1-T1	Hi-C	H1-hESC-FA+EGS-DdeI	1	1	Human Emryonic Stem Cells (H1-hESC)	Non-Syncronized	DdeI	FA+EGS	219023043	157259639	71.8005	4DNEXYTD5A9M
U54-ESC-EGS-DpnII-20170119-R2-T1	Hi-C	H1-hESC-FA+EGS-DpnII	1	1	Human Emryonic Stem Cells (H1-hESC)	Non-Syncronized	DpnII	FA+EGS	171785294	123692616	72.0042	4DNEXW32FN59
U54-ESC-EGS-HindIII-20161206-R1-T1	Hi-C	H1-hESC-FA+EGS-HindIII	1	1	Human Emryonic Stem Cells (H1-hESC)	Non-Syncronized	HindIII	FA+EGS	227891397	166889610	73.2321	4DNEX83C4KR6
U54-ESC-EGS-MNase-20170508-R1-T1	Micro-C	H1-hESC-FA+EGS-Mnase	1	1	Human Emryonic Stem Cells (H1-hESC)	Non-Syncronized	MNase	FA+EGS	210749954	196351305	93.1679	4DNEX4O48PL9
U54-ESC-FA-DdeI-20190711-R2-T1	Hi-C	H1-hESC-FA-DdeI	1	1	Human Emryonic Stem Cells (H1-hESC)	Non-Syncronized	DdeI	FA	178046987	113002759	63.4679	4DNEXRAUHVDK
U54-ESC-FA-DpnII-20170119-R2-T1	Hi-C	H1-hESC-FA-DpnII	1	1	Human Emryonic Stem Cells (H1-hESC)	Non-Syncronized	DpnII	FA	179273461	93706733	52.2703	4DNEXSUMVBKJ
U54-ESC-FA-HindIII-20160311-R1-T1	Hi-C	H1-hESC-FA-HindIII	1	1	Human Emryonic Stem Cells (H1-hESC)	Non-Syncronized	HindIII	FA	184165420	129344818	70.233	4DNEXP6V97PN
U54-ESC-FA-MNase-20170508-R1-T1	Micro-C	H1-hESC-FA-Mnase	1	1	Human Emryonic Stem Cells (H1-hESC)	Non-Syncronized	MNase	FA	144239839	106636709	73.9301	4DNEXB5YWPOO
U54-HelaS3-G1-DSG-DpnII-20180709-R1-T1	Hi-C	HelaS3-G1-FA+DSG-DpnII	1	1	Hela S3	Syncronized-G1	DpnII	FA+DSG	137615088	120438296	87.5182	4DNEXQGIFW97
U54-HelaS3-G1-DSG-HindIII-20180730-R1-T1	Hi-C	HelaS3-G1-FA+DSG-HindIII	1	1	Hela S3	Syncronized-G1	HindIII	FA+DSG	224808021	201397983	89.5867	4DNEX5PGT9DS
U54-HelaS3-G1-DSG-MNase-08072018-R1-T1	Micro-C	HelaS3-G1-FA+DSG-MNase	1	1	Hela S3	Syncronized-G1	MNase	FA+DSG	238609768	217832255	91.2923	4DNEX9TYL3XW
U54-HelaS3-G1-EGS-DpnII-20180709-R1-T1	Hi-C	HelaS3-G1-FA+EGS-DpnII	1	1	Hela S3	Syncronized-G1	DpnII	FA+EGS	150034641	122376379	81.5654	4DNEXHEVORF1
U54-HelaS3-G1-EGS-HindIII-20180730-R1-T1	Hi-C	HelaS3-G1-FA+EGS-HindIII	1	1	Hela S3	Syncronized-G1	HindIII	FA+EGS	219847694	192790542	87.6928	4DNEXDN6IM45
U54-HelaS3-G1-EGS-MNase-08072018-R1-T1	Micro-C	HelaS3-G1-FA+EGS-MNase	1	1	Hela S3	Syncronized-G1	MNase	FA+EGS	233861989	209045642	89.3885	4DNEX3Q5WM53
U54-HelaS3-G1-FA-DpnII-20180709-R1-T1	Hi-C	HelaS3-G1-FA-DpnII	1	1	Hela S3	Syncronized-G1	DpnII	FA	127692395	86554611	67.7837	4DNEXMF677YU
U54-HelaS3-G1-FA-HindIII-20180730-R1-T1	Hi-C	HelaS3-G1-FA-HindIII	1	1	Hela S3	Syncronized-G1	HindIII	FA	226779995	193431514	85.2948	4DNEX8V59T74
U54-HelaS3-G1-FA-MNase-08072018-R1-T1	Micro-C	HelaS3-G1-FA-Mnase	1	1	Hela S3	Syncronized-G1	MNase	FA	79643500	37612874	47.2265	4DNEXD4NIABB
U54-HelaS3-M-DSG-DpnII-20180709-R1-T1	Hi-C	HelaS3-M-FA+DSG-DpnII	1	1	Hela S3	Syncronized-Mitosis	DpnII	FA+DSG	125076028	115102454	92.026	4DNEX6RNZ4I9
U54-HelaS3-M-DSG-HindIII-20180730-R1-T1	Hi-C	HelaS3-M-FA+DSG-HindIII	1	1	Hela S3	Syncronized-Mitosis	HindIII	FA+DSG	216873203	209261829	96.4904	4DNEXVH3GE23
U54-HelaS3-M-DSG-MNase-08072018-R1-T1	Micro-C	HelaS3-M-FA+DSG-MNase	1	1	Hela S3	Syncronized-Mitosis	MNase	FA+DSG	250327507	233434833	93.2518	4DNEXXV9HQZQ
U54-HelaS3-M-EGS-DpnII-20180709-R1-T1	Hi-C	HelaS3-M-FA+EGS-DpnII	1	1	Hela S3	Syncronized-Mitosis	DpnII	FA+EGS	112195020	90585992	80.7398	4DNEXW59M74B
U54-HelaS3-M-EGS-HindIII-20180730-R1-T1	Hi-C	HelaS3-M-FA+EGS-HindIII	1	1	Hela S3	Syncronized-Mitosis	HindIII	FA+EGS	214538340	203691547	94.9441	4DNEX286UZDL
U54-HelaS3-M-EGS-MNase-08072018-R1-T1	Micro-C	HelaS3-M-FA+EGS-MNase	1	1	Hela S3	Syncronized-Mitosis	MNase	FA+EGS	235502044	219350822	93.1418	4DNEXWBODDF1
U54-HelaS3-M-FA-DpnII-20180709-R1-T1	Hi-C	HelaS3-M-FA-DpnII	1	1	Hela S3	Syncronized-Mitosis	DpnII	FA	109633817	75578240	68.937	4DNEXNVLEW4T
U54-HelaS3-M-FA-HindIII-20180730-R1-T1	Hi-C	HelaS3-M-FA-HindIII	1	1	Hela S3	Syncronized-Mitosis	HindIII	FA	202441463	189675265	93.6939	4DNEXR3L8DZL
U54-HelaS3-M-FA-MNase-08072018-R1-T1	Micro-C	HelaS3-M-FA-MNase	1	1	Hela S3	Syncronized-Mitosis	MNase	FA	177300242	52080538	29.3742	4DNEXSQB9QVT
U54-HelaS3-NS-DSG-DpnII-20180709-R1-T1	Hi-C	HelaS3-NS-FA+DSG-DpnII	1	1	Hela S3	Non-Syncronized	DpnII	FA+DSG	152488378	134193834	88.0027	4DNEXNEX6XA5
U54-HelaS3-NS-DSG-HindIII-20180730-R1-T1	Hi-C	HelaS3-NS-FA+DSG-HindIII	1	1	Hela S3	Non-Syncronized	HindIII	FA+DSG	220380646	199140824	90.3622	4DNEX21BBVGH
U54-HelaS3-NS-DSG-MNase-08072018-R1-T1	Micro-C	HelaS3-NS-FA+DSG-MNase	1	1	Hela S3	Non-Syncronized	MNase	FA+DSG	232516616	219712667	94.4933	4DNEXDCH6ZSC
U54-HelaS3-NS-EGS-DpnII-20180709-R1-T1	Hi-C	HelaS3-NS-FA+EGS-DpnII	1	1	Hela S3	Non-Syncronized	DpnII	FA+EGS	124247392	101150749	81.4108	4DNEX4QN19KR
U54-HelaS3-NS-EGS-HindIII-20180730-R1-T1	Hi-C	HelaS3-NS-FA+EGS-HindIII	1	1	Hela S3	Non-Syncronized	HindIII	FA+EGS	212106796	186751411	88.0459	4DNEXPQPFGFI
U54-HelaS3-NS-EGS-MNase-08072018-R1-T1	Micro-C	HelaS3-NS-FA+EGS-MNase	1	1	Hela S3	Non-Syncronized	MNase	FA+EGS	222343091	204124873	91.8063	4DNEXDGA81X4
U54-HelaS3-NS-FA-DpnII-20180709-R1-T1	Hi-C	HelaS3-NS-FA-DpnII	1	1	Hela S3	Non-Syncronized	DpnII	FA	160722183	103742779	64.5479	4DNEXQZN872V
U54-HelaS3-NS-FA-HindIII-20180730-R1-T1	Hi-C	HelaS3-NS-FA-HindIII	1	1	Hela S3	Non-Syncronized	HindIII	FA	207604208	175183648	84.3835	4DNEXJLC7L9V
U54-HelaS3-NS-FA-MNase-08072018-R1-T1	Micro-C	HelaS3-NS-FA-MNase	1	1	Hela S3	Non-Syncronized	MNase	FA	76650152	50355346	65.695	4DNEXAL2NDFQ
U54-HFF-plate-DSG-DdeI-20160812-R1-T1	Hi-C	HFF-FA+DSG-DdeI	1	1	Human Foreskin Fibroblast(HFF)	Non-Syncronized	DdeI	FA+DSG	214335421	167274633	78.0434	4DNEX4A7XMOY
U54-HFF-plate-DSG-DpnII-20170119-R2-T1	Hi-C	HFF-FA+DSG-DpnII	1	1	Human Foreskin Fibroblast(HFF)	Non-Syncronized	DpnII	FA+DSG	181557851	150141539	82.6963	4DNEX982NDRF
U54-HFF-plate-DSG-HindIII-20160226-R1-T1	Hi-C	HFF-FA+DSG-HindIII	1	1	Human Foreskin Fibroblast(HFF)	Non-Syncronized	HindIII	FA+DSG	143226547	127420770	88.9645	4DNEXP44ZRAL
U54-HFF-plate-DSG-MNase-20190509-R2-T1	Micro-C	HFF-FA+DSG-Mnase	1	1	Human Foreskin Fibroblast(HFF)	Non-Syncronized	MNase	FA+DSG	191818051	173678959	90.5436	4DNEXPBOFI77
U54-HFF-plate-EGS-DdeI-20161031-R1-T1	Hi-C	HFF-FA+EGS-DdeI	1	1	Human Foreskin Fibroblast(HFF)	Non-Syncronized	DdeI	FA+EGS	207979631	150711489	72.4645	4DNEXFU1OR7Q
U54-HFF-plate-EGS-DpnII-20160902-R1-T1	Hi-C	HFF-FA+EGS-DpnII	1	1	Human Foreskin Fibroblast(HFF)	Non-Syncronized	DpnII	FA+EGS	204078240	158303618	77.5701	4DNEXDX613HH
U54-HFF-plate-EGS-HindIII-20190718-R2-T1	Hi-C	HFF-FA+EGS-HindIII	1	1	Human Foreskin Fibroblast(HFF)	Non-Syncronized	HindIII	FA+EGS	209839776	183636276	87.5126	4DNEXOEZYCRL
U54-HFF-plate-EGS-MNase-20190509-R2-T1	Micro-C	HFF-FA+EGS-Mnase	1	1	Human Foreskin Fibroblast(HFF)	Non-Syncronized	MNase	FA+EGS	185701606	177114562	95.3759	4DNEXSRJNTWI
U54-HFF-plate-FA-DdeI-20170119-R2-T1	Hi-C	HFF-FA-DdeI	1	1	Human Foreskin Fibroblast(HFF)	Non-Syncronized	DdeI	FA	157229847	110693012	70.402	4DNEXXEAFS42
U54-HFF-plate-FA-DpnII-20180904-R1-T1	Hi-C	HFF-FA-DpnII	1	1	Human Foreskin Fibroblast(HFF)	Non-Syncronized	DpnII	FA	180559079	103803806	57.4902	4DNEXL1W2O7X
U54-HFF-plate-FA-HindIIII-20160226-R2-T1	Hi-C	HFF-FA-HindIII	1	1	Human Foreskin Fibroblast(HFF)	Non-Syncronized	HindIII	FA	202269739	174118277	86.0822	4DNEXQ6NUVKG
U54-HFF-plate-FA-MNase-20190509-R2-T1	Micro-C	HFF-FA-Mnase	1	1	Human Foreskin Fibroblast(HFF)	Non-Syncronized	MNase	FA	155081327	102025719	65.7885	4DNEXA2GHZRV
Deep Sequenced Datasets
Name	Experiment_type	Short_experiment_name	Biologica_rep		Cell_Type	Cell_cycle_stage	Enzyme	Crosslinker	total_non_duplicated_valid_pairs	number_of_cis_valid_apirs	cis_ratio	!Sample_description = Experiment 4DN accession
U54-ESC4DN-DSG-DpnII-20190530-R1-T1	Hi-C	H1-hESC-FA+DSG-DpnII	1	1	Human Emryonic Stem Cells (H1-hESC)	Non-Syncronized	DpnII	FA+DSG	1719156895	1384796845	80.5509	4DNEXNQBY5YS
U54-ESC4DN-DSG-DpnII-20190530-R2-T1	Hi-C	H1-hESC-FA+DSG-DpnII	2	1	Human Emryonic Stem Cells (H1-hESC)	Non-Syncronized	DpnII	FA+DSG	1677562310	1350603279	80.5099	4DNEXUBKKN5P
U54-ESC4DN-FA-DpnII-2017524-R1-T1	Hi-C	H1-hESC-FA-DpnII	1	1	Human Emryonic Stem Cells (H1-hESC)	Non-Syncronized	DpnII	FA	1362318048	660952512	48.5168	4DNEXENKINA2
U54-ESC4DN-FA-DpnII-2017524-R1-T2	Hi-C	H1-hESC-FA-DpnII	2	1	Human Emryonic Stem Cells (H1-hESC)	Non-Syncronized	DpnII	FA	1246833143	597363946	47.9105	4DNEXZJZ5EBZ
U54-ESC4DN-FA-DSG-MNase-R1-T1	Micro-C	H1-hESC-FA+DSG-MNase	1	1	Human Emryonic Stem Cells (H1-hESC)	Non-Syncronized	MNase	FA+DSG	499643562	449673411	89.9988	4DNEXQMEU2O4
U54-ESC4DN-FA-DSG-MNase-R1-T2	Micro-C	H1-hESC-FA+DSG-MNase	1	2	Human Emryonic Stem Cells (H1-hESC)	Non-Syncronized	MNase	FA+DSG	205146303	176530863	86.0512	4DNEX24VTARO
U54-ESC4DN-FA-DSG-MNase-R1-T3	Micro-C	H1-hESC-FA+DSG-MNase	1	3	Human Emryonic Stem Cells (H1-hESC)	Non-Syncronized	MNase	FA+DSG	299729273	248779306	83.0013	4DNEX9JAVMKE
U54-ESC4DN-FA-DSG-MNase-R1-T4	Micro-C	H1-hESC-FA+DSG-MNase	1	4	Human Emryonic Stem Cells (H1-hESC)	Non-Syncronized	MNase	FA+DSG	473301507	385885358	81.5306	4DNEXWHALJ1K
U54-ESC4DN-FA-DSG-MNase-R2-T1	Micro-C	H1-hESC-FA+DSG-MNase	2	1	Human Emryonic Stem Cells (H1-hESC)	Non-Syncronized	MNase	FA+DSG	226763614	188421398	83.0915	4DNEXQQM6EMK
U54-ESC4DN-FA-DSG-MNase-R2-T2	Micro-C	H1-hESC-FA+DSG-MNase	2	2	Human Emryonic Stem Cells (H1-hESC)	Non-Syncronized	MNase	FA+DSG	220396074	182809153	82.9457	4DNEXACM6M51
U54-ESC4DN-FA-DSG-MNase-R2-T3	Micro-C	H1-hESC-FA+DSG-MNase	2	3	Human Emryonic Stem Cells (H1-hESC)	Non-Syncronized	MNase	FA+DSG	435493545	386194490	88.6797	4DNEX2WPDBN7
U54-ESC4DN-FA-DSG-MNase-R2-T4	Micro-C	H1-hESC-FA+DSG-MNase	2	4	Human Emryonic Stem Cells (H1-hESC)	Non-Syncronized	MNase	FA+DSG	449531807	398203541	88.5818	4DNEXCL5AQ32
U54-ESC4DN-FA-DSG-MNase-R2-T5	Micro-C	H1-hESC-FA+DSG-MNase	2	5	Human Emryonic Stem Cells (H1-hESC)	Non-Syncronized	MNase	FA+DSG	421247032	377494216	89.6135	4DNEXJPSM64Q
U54-HFFc6-DSG-DdeI-20180319-R1-T1	Hi-C	HFFc6-FA+DSG-DdeI	1	1	Human Foreskin Fibroblast clone 6 (HFFc6)	Non-Syncronized	DdeI	FA+DSG	1381215653	1260258773	91.2427	4DNEX95OQ954
U54-HFFc6-DSG-DdeI-20181023-R2-T1	Hi-C	HFFc6-FA+DSG-DdeI	2	1	Human Foreskin Fibroblast clone 6 (HFFc6)	Non-Syncronized	DdeI	FA+DSG	1353058162	1248663160	92.2845	4DNEX2SUQP87
U54-HFFc6-DSG-DdeI-DpnII-20190711-R1-T1	Hi-C	HFFc6-FA+DSG-DdeI-DpnII	1	1	Human Foreskin Fibroblast clone 6 (HFFc6)	Non-Syncronized	DdeI-DpnII	FA+DSG	1715480034	1539578927	89.7462	4DNEXDL7KBH2
U54-HFFc6-DSG-DdeI-DpnII-20191219-R3-T1	Hi-C	HFFc6-FA+DSG-DdeI-DpnII	2	1	Human Foreskin Fibroblast clone 6 (HFFc6)	Non-Syncronized	DdeI-DpnII	FA+DSG	1563512452	1390580534	88.9395	4DNEXSFVDRQD
U54-HFFc6-DSG-DpnII-20180319-R1-T1	Hi-C	HFFc6-FA+DSG-DpnII	1	1	Human Foreskin Fibroblast clone 6 (HFFc6)	Non-Syncronized	DpnII	FA+DSG	1340569555	1190949842	88.8391	4DNEXBO6JSO9
U54-HFFc6-DSG-DpnII-20190102-R2-T1	Hi-C	HFFc6-FA+DSG-DpnII	2	1	Human Foreskin Fibroblast clone 6 (HFFc6)	Non-Syncronized	DpnII	FA+DSG	1496036040	1355447143	90.6026	4DNEXQBYXQKH
U54-HFFc6-p17-FA-DpnII-20170327	Hi-C	HFFc6-FA-DpnII	1	1	Human Foreskin Fibroblast clone 6 (HFFc6)	Non-Syncronized	DpnII	FA	1549715647	1041819394	67.2265	4DNEX7POCO84
U54-HFFc6-p22-FA-DpnII-20170327	Hi-C	HFFc6-FA-DpnII	2	1	Human Foreskin Fibroblast clone 6 (HFFc6)	Non-Syncronized	DpnII	FA	1468505740	1050752790	71.5525	4DNEXRAEERUF
U54-HFFc64DN-FA-DSG-MNase-R1-T1	Micro-C	HFFc6-FA+DSG-MNase	1	1	Human Foreskin Fibroblast clone 6 (HFFc6)	Non-Syncronized	MNase	FA+DSG	502076577	468995532	93.4112	4DNEXC1TYVLD
U54-HFFc64DN-FA-DSG-MNase-R1-T2	Micro-C	HFFc6-FA+DSG-MNase	1	2	Human Foreskin Fibroblast clone 6 (HFFc6)	Non-Syncronized	MNase	FA+DSG	523271269	488273007	93.3116	4DNEX1MDLILR
U54-HFFc64DN-FA-DSG-MNase-R1-T3	Micro-C	HFFc6-FA+DSG-MNase	1	3	Human Foreskin Fibroblast clone 6 (HFFc6)	Non-Syncronized	MNase	FA+DSG	498218862	468920452	94.1194	4DNEXRJYVOZJ
U54-HFFc64DN-FA-DSG-MNase-R1-T4	Micro-C	HFFc6-FA+DSG-MNase	1	4	Human Foreskin Fibroblast clone 6 (HFFc6)	Non-Syncronized	MNase	FA+DSG	514269682	483369664	93.9915	4DNEXONC5BJ1
U54-HFFc64DN-FA-DSG-MNase-R1-T5	Micro-C	HFFc6-FA+DSG-MNase	1	5	Human Foreskin Fibroblast clone 6 (HFFc6)	Non-Syncronized	MNase	FA+DSG	504813661	470582890	93.2191	4DNEX9TF73VI
U54-HFFc64DN-FA-DSG-MNase-R1-T6	Micro-C	HFFc6-FA+DSG-MNase	1	6	Human Foreskin Fibroblast clone 6 (HFFc6)	Non-Syncronized	MNase	FA+DSG	518371787	487007507	93.9495	4DNEX5F27GL2
U54-HFFc64DN-FA-DSG-MNase-R2-T1	Micro-C	HFFc6-FA+DSG-MNase	2	1	Human Foreskin Fibroblast clone 6 (HFFc6)	Non-Syncronized	MNase	FA+DSG	189730532	180050178	94.8978	4DNEX3W33RA7
U54-HFFc64DN-FA-DSG-MNase-R2-T2	Micro-C	HFFc6-FA+DSG-MNase	2	2	Human Foreskin Fibroblast clone 6 (HFFc6)	Non-Syncronized	MNase	FA+DSG	179019084	169939401	94.9281	4DNEX2RPZBFM
U54-HFFc64DN-FA-DSG-MNase-R2-T3	Micro-C	HFFc6-FA+DSG-MNase	2	3	Human Foreskin Fibroblast clone 6 (HFFc6)	Non-Syncronized	MNase	FA+DSG	172219324	162093947	94.1206	4DNEX5X6Y4QY
U54-HFFc64DN-FA-DSG-MNase-R2-T4	Micro-C	HFFc6-FA+DSG-MNase	2	4	Human Foreskin Fibroblast clone 6 (HFFc6)	Non-Syncronized	MNase	FA+DSG	136819555	128058436	93.5966	4DNEXF6J2UBH
U54-HFFc64DN-FA-DSG-MNase-R2-T5	Micro-C	HFFc6-FA+DSG-MNase	2	5	Human Foreskin Fibroblast clone 6 (HFFc6)	Non-Syncronized	MNase	FA+DSG	438117029	411984245	94.0352	4DNEXNCO8M9N
U54-HFFc64DN-FA-DSG-MNase-R2-T6	Micro-C	HFFc6-FA+DSG-MNase	2	6	Human Foreskin Fibroblast clone 6 (HFFc6)	Non-Syncronized	MNase	FA+DSG	397291449	376088185	94.663	4DNEXXXWOYOB

### Sheet: 1D_Data
Experiment_name	Experiment_type	Biological_rep	Technical_rep	Total_number_of_reads	Uniquely_mapped_reads	Cell_Type	!Sample_description = Experiment 4DN accession
HFF1_CTCF_1_2020JUL28_PE40_chip	Cut&Tag	1	1	56207456	52976144	Human Foreskin Fibroblast clone 6 (HFFc6)
HFF1_CTCF_2_2020JUL28_PE40_chip	Cut&Tag	2	1	64136278	61681502	Human Foreskin Fibroblast clone 6 (HFFc6)
HFF1_Smc1_1_2020JUL28_PE40_chip	Cut&Tag	1	1	61033294	57812682	Human Foreskin Fibroblast clone 6 (HFFc6)
HFF1_Smc1_2_2020JUL28_PE40_chip	Cut&Tag	2	1	39619704	37139568	Human Foreskin Fibroblast clone 6 (HFFc6)
CTCF-H1-hESC-R1	Cut&Run	1	1	23607294	21556708	Human Emryonic Stem Cells (H1-hESC)	4DNEXIHB6H1I
CTCF-H1-hESC-R2	Cut&Run	2	1	21375302	19466596	Human Emryonic Stem Cells (H1-hESC)	4DNEXCZB2WY3
CTCF-H1-hESC-R3	Cut&Run	3	1	12400636	11489860	Human Emryonic Stem Cells (H1-hESC)	4DNEXJ5UFKWU
CTCF-H1-hESC-R4	Cut&Run	4	1	10062780	9406374	Human Emryonic Stem Cells (H1-hESC)	4DNEXR1FX8LV
CTCF-H1-hESC-R5	Cut&Run	5	1	19640118	17947694	Human Emryonic Stem Cells (H1-hESC)	4DNEX65LZI8G
CTCF-H1-hESC-R6	Cut&Run	6	1	17746118	15911678	Human Emryonic Stem Cells (H1-hESC)	4DNEXUS23EIB
H3K4me3 - H1-hESC-R1	Cut&Run	1	1	23925878	18164810	Human Emryonic Stem Cells (H1-hESC)	4DNEX3V6Q5XT
H3K4me3 - H1-hESC-R2	Cut&Run	2	1	16194056	13465432	Human Emryonic Stem Cells (H1-hESC)	4DNEXNYV5G5T
H3K4me3 - H1-hESC-R3	Cut&Run	3	1	11783986	10413744	Human Emryonic Stem Cells (H1-hESC)	4DNEXU6CZ816
H3K4me3 - H1-hESC-R4	Cut&Run	4	1	27026796	22450414	Human Emryonic Stem Cells (H1-hESC)	4DNEX8N5MVDM
H3K4me3 - H1-hESC-R5	Cut&Run	5	1	28823924	23427374	Human Emryonic Stem Cells (H1-hESC)	4DNEXEVVM5HF
H3K27ac - H1-hESC-R1	Cut&Run	1	1	38834218	34785352	Human Emryonic Stem Cells (H1-hESC)	4DNEXSPSRIYS
H3K27ac - H1-hESC-R2	Cut&Run	2	1	33571412	30143014	Human Emryonic Stem Cells (H1-hESC)	4DNEXAX88165
H3K27ac - H1-hESC-R3	Cut&Run	3	1	48609358	44808318	Human Emryonic Stem Cells (H1-hESC)	4DNEXVYA898L
H3K27ac - H1-hESC-R4	Cut&Run	4	1	24897206	22186198	Human Emryonic Stem Cells (H1-hESC)	4DNEX81NIWVM
H3K27ac - H1-hESC-R5	Cut&Run	5	1	26258098	22660174	Human Emryonic Stem Cells (H1-hESC)	4DNEX5EQJ2P2
H3K4me3 - HFFc6-R1	Cut&Run	1	1	18958168	16936068	Human Foreskin Fibroblast clone 6 (HFFc6)	4DNEX67Q84RB
H3K4me3 - HFFc6-R2	Cut&Run	2	1	15898068	14331352	Human Foreskin Fibroblast clone 6 (HFFc6)	4DNEXRL2LUNJ
H3K4me3 - HFFc6-R3	Cut&Run	3	1	21000500	18703244	Human Foreskin Fibroblast clone 6 (HFFc6)	4DNEXQ8TTJJ5
H3K4me3 - HFFc6-R4	Cut&Run	4	1	17015302	14894516	Human Foreskin Fibroblast clone 6 (HFFc6)	4DNEX62TLS34
H3K27ac - HFFc6-R1	Cut&Run	1	1	18551090	13098528	Human Foreskin Fibroblast clone 6 (HFFc6)	4DNEXEYS34V6
H3K27ac - HFFc6-R2	Cut&Run	2	1	16743986	12338000	Human Foreskin Fibroblast clone 6 (HFFc6)	4DNEX4PTP92V
H3K27ac - HFFc6-R3	Cut&Run	3	1	14007368	12512660	Human Foreskin Fibroblast clone 6 (HFFc6)	4DNEXC666QIV
H3K27ac - HFFc6-R4	Cut&Run	4	1	16002260	14142742	Human Foreskin Fibroblast clone 6 (HFFc6)	4DNEXTSVULI3
H1-hESC-R1	ATAC-Seq	1	1	133703774	132816798	Human Emryonic Stem Cells (H1-hESC)	4DNEXKMOP6RJ
H1-hESC-R2	ATAC-Seq	2	1	138530478	137501566	Human Emryonic Stem Cells (H1-hESC)	4DNEX9J9YFK3
U54-HFFc6-NS-AT-R1	ATAC-Seq	1	1,2,3,4	702534390	681091376	Human Foreskin Fibroblast clone 6 (HFFc6)	4DNEXF6RQQ27, 4DNEXQUCGLW9, 4DNEXJGIUGRH, 4DNEXBYHX8E4
U54-HFFc6-NS-AT-R2	ATAC-Seq	2	1,2,3,4	708825898	692621990	Human Foreskin Fibroblast clone 6 (HFFc6)	4DNEX97A5KCP, 4DNEX6C42Q5B, 4DNEXN7N1U82, 4DNEXMHGYBOJ
